# Quantitative metaproteomics of patient fecal microbiota identifies host and microbial proteins associated with ulcerative colitis

**DOI:** 10.1101/2020.11.11.378836

**Authors:** Peter S. Thuy-Boun, Ana Y. Wang, Ana Crissien-Martinez, Janice H. Xu, Sandip Chatterjee, Gregory S. Stupp, Andrew I. Su, Walter J. Coyle, Dennis W. Wolan

## Abstract

Mass spectrometry-based metaproteomics technologies enable the direct observation of proteins within complex multi-organism environments. A major hurdle in mapping metaproteomic fragmentation spectra to their corresponding peptides is the need for large peptide databases encompassing all anticipated species contained within a biological sample. As we cannot predict the taxonomic composition of microbiomes *a priori*, we developed the ComPIL database which contains a comprehensive collection of 4.8 billion unique peptides from public sequencing repositories to enable our proteomics analyses. We analyzed fecal samples from ulcerative colitis (UC) patients using a tandem mass spectrometry (LC-MS/MS) workflow coupled to ComPIL in search of aberrant UC-associated proteins. We found 176 host and microbial protein groups differentially enriched between the healthy (control) or UC volunteer groups. Notably, gene ontology (GO) enrichment analysis revealed that serine-type endopeptidases are overrepresented in UC compared to healthy volunteers. Additionally, we demonstrate the feasibility of serine hydrolase chemical enrichment from fecal samples using a biotinylated fluorophosphate (FP) probe. Our findings illustrate that probe-susceptible hydrolases from hosts and microbes are likely active in the distal gut. Finally, we applied *de novo* peptide sequencing methods to our metaproteomics data to estimate the size of the “dark peptidome,” the complement of peptides unidentified using ComPIL. We posit that our metaproteomics methods are generally applicable to future microbiota analyses and that our list of FP probe-enriched hydrolases may represent an important functionality to understanding the etiology of UC.
