## Supplemental table B for "Quantitative metaproteomics of patient fecal microbiota identifies host and microbial proteins associated with ulcerative colitis"

### Sheet: 1_kingdom
	H1_MS	H2_MS	H3_MS	H4_MS	H5_MS	H6_MS	H7_MS	H8_MS	UC1_MS	UC2_MS	UC4_MS	UC5_MS	UC6_MS	UC8_MS	UC9_MS	UC11_MS	UC15_MS	UC23F_MS	H1_16S	H2_16S	H3_16S	H4_16S	H5_16S	H6_16S	H7_16S	H8_16S	UC1_16S	UC2_16S	UC4_16S	UC5_16S	UC6_16S	UC8_16S	UC9_16S	UC11_16S	UC15_16S	UC23F_16S
Archaea	0.0386667	0.00148875	0.0261293	0.00775078	0.0119887	0.00459543	0.0602825	0.0053352	0.000894363	0.00185403	0.00663589	0.000401879	4.44904e-06	0.00654674	0.00366951	0.000753265	0.00697967	0.0032562	0	0	0.540049	0	0	0	0	0	0	0	0	0	0	0	0	0	0	0
Bacteria	31.8464	29.612	36.1907	62.7313	45.8568	45.7692	53.1708	29.2183	41.6586	29.0283	54.5455	36.9318	7.75149	38.3575	29.7107	9.96851	58.5958	47.7196	100	99.9046	99.46	100	100	100	100	100	100	100	100	100	99.684	100	99.6879	100	100	99.6427
Eukaryota	42.6548	51.8607	45.576	18.6904	39.5128	32.2842	25.4069	50.8363	40.6199	53.7416	26.9882	45.4594	83.677	46.2534	52.3914	71.251	21.6537	34.091	0	0	0	0	0	0	0	0	0	0	0	0	0	0	0	0	0	0
Viruses	0.0692836	0.00929251	0.0331769	0.025506	0.124144	0.0266495	0.0149212	0.00186958	0.0438878	0.0277705	0.0768724	0.119388	0.0482985	0.161502	0.0718053	0.000253596	0.0616178	0.0309745	0	0	0	0	0	0	0	0	0	0	0	0	0	0	0	0	0	0
Unassigned or Unknown	25.3908	18.5165	18.174	18.5451	14.4942	21.9154	21.3471	19.9382	17.6767	17.2005	18.3828	17.489	8.52319	15.221	17.8224	18.7795	19.6819	18.1552	0	0.0954055	0	0	0	0	0	0	0	0	0	0	0.315956	0	0.312134	0	0	0.357291
Other	0	0	0	0	0	0	0	0	0	0	0	0	0	0	0	0	0	0	0	0	0	0	0	0	0	0	0	0	0	0	0	0	0	0	0	0

### Sheet: 2_phylum
	H1_MS	H2_MS	H3_MS	H4_MS	H5_MS	H6_MS	H7_MS	H8_MS	UC1_MS	UC2_MS	UC4_MS	UC5_MS	UC6_MS	UC8_MS	UC9_MS	UC11_MS	UC15_MS	UC23F_MS	H1_16S	H2_16S	H3_16S	H4_16S	H5_16S	H6_16S	H7_16S	H8_16S	UC1_16S	UC2_16S	UC4_16S	UC5_16S	UC6_16S	UC8_16S	UC9_16S	UC11_16S	UC15_16S	UC23F_16S
Actinobacteria	4.2511	1.34723	2.68627	2.30885	1.95061	2.28703	5.88099	0.897855	6.36221	1.6021	1.41191	1.90829	0.613254	2.43942	0.824127	0.290768	2.31187	3.50309	11.0612	2.13909	9.81796	1.4913	1.36832	3.21952	7.57216	0.562824	4.90602	7.15835	2.15144	7.92073	0.0957442	15.0791	4.67087	3.41566	5.612	3.42274
Bacteroidetes	1.42292	2.16788	2.77587	2.42204	6.58234	2.94718	5.10587	2.88599	3.8964	4.45191	6.13431	6.58892	2.53005	2.1487	7.66661	5.75677	3.25976	7.06297	0	0	0	0	1.66089	0	0.0775066	0	0	0.27608	0.32111	0	0	0	12.0673	0	2.11659	2.66674
Chordata	33.2058	39.6004	35.3451	15.3659	35.1258	27.5639	22.112	42.2821	37.3845	49.123	24.2152	34.0368	80.0171	39.3304	40.1072	67.0742	19.0604	31.6358	0	0	0	0	0	0	0	0	0	0	0	0	0	0	0	0	0	0
Firmicutes	17.6383	18.8966	22.767	42.7139	25.1885	30.1447	28.7432	18.8257	21.0757	16.6314	32.8203	20.1501	2.79882	25.771	15.0337	2.49132	40.1133	26.5593	84.8821	89.8067	82.4636	96.099	95.4089	93.6644	88.7427	94.9085	91.4622	87.0045	93.9342	86.1916	99.2723	84.3298	57.3714	95.761	68.0152	62.2566
Proteobacteria	1.39283	1.93968	0.611408	1.01475	1.46338	1.16773	0.555375	0.80014	0.364777	0.409185	0.767582	1.0287	0.520232	0.816702	1.42662	0.708355	0.623777	0.490942	0.0989446	0.577454	0	0.0743462	0.0720169	0.23127	0.0211382	1.40892	0.860147	0.604746	0.32111	0.429708	0.315956	0.041483	1.05903	0.645978	1.10668	3.96645
Streptophyta	8.24044	11.0199	8.58301	2.19616	1.02244	3.4805	1.81263	4.48641	1.05594	2.5541	0.870192	8.96171	1.02205	4.20736	9.90742	0.160576	1.10067	0.235214	0	0	0	0	0	0	0	0	0	0	0	0	0	0	0	0	0	0
Verrucomicrobia	0.234464	0.0589617	0.0433252	0.0502859	0.127924	0.0497006	0.0761445	0.0478006	0.0827975	0.038631	0.050651	0.0306914	0.0288442	0.0943468	0.0452979	0.0510419	0.0307667	0.870377	0.251484	0	0.182039	0	0	0.584261	1.14146	0	0	0.466706	0.510565	0	0	0	0	0	0	6.79888
Unassigned or Unknown	33.2377	24.7491	26.9921	33.6312	27.6646	32.2267	35.5269	29.0698	29.6342	24.7779	33.475	27.0554	12.4405	24.9505	24.854	23.3769	33.0607	29.421	3.7063	7.47678	6.99636	2.33535	1.48985	2.25184	2.44498	3.11976	2.77158	4.39098	2.76154	5.45793	0.315956	0.54965	24.8314	0.177327	23.1495	20.8886
Other	0.376385	0.22016	0.195891	0.296895	0.874429	0.132476	0.186868	0.704169	0.143439	0.411813	0.254884	0.239324	0.0291846	0.241502	0.135005	0.0900494	0.438785	0.221334	0	0	0.540049	0	0	0.0486885	0	0	0	0.0985999	0	0	0	0	0	0	0	0

### Sheet: 3_class
	H1_MS	H2_MS	H3_MS	H4_MS	H5_MS	H6_MS	H7_MS	H8_MS	UC1_MS	UC2_MS	UC4_MS	UC5_MS	UC6_MS	UC8_MS	UC9_MS	UC11_MS	UC15_MS	UC23F_MS	H1_16S	H2_16S	H3_16S	H4_16S	H5_16S	H6_16S	H7_16S	H8_16S	UC1_16S	UC2_16S	UC4_16S	UC5_16S	UC6_16S	UC8_16S	UC9_16S	UC11_16S	UC15_16S	UC23F_16S
Actinobacteria	2.19759	0.863782	1.44173	1.00584	0.817375	0.667225	2.323	0.497255	1.39537	0.714409	0.396163	0.851104	0.112935	2.19962	0.569124	0.10525	1.12903	0.979016	5.4873	0.753201	8.71966	0.830928	1.31431	0.760757	3.94109	0.54046	1.01943	4.92999	0.619742	4.72037	0.0957442	15.0791	2.63642	3.41566	2.53387	1.09776
Bacilli	0.41669	0.237128	0.337101	0.560498	1.47637	0.378863	0.80571	0.877588	1.85804	0.216562	1.70749	0.422377	0.331159	0.616179	0.326826	0.0940724	0.659325	0.287825	17.9543	9.79664	12.2148	1.36884	8.46199	17.8261	21.9508	15.9417	41.064	12.7785	31.4077	25.5452	99.2723	45.7039	10.1667	95.723	10.2322	7.93807
Bacteroidia	1.32639	2.09332	2.67822	2.14963	6.25671	2.81682	4.71976	2.6895	3.75295	4.25933	5.8767	6.41287	2.49078	2.07573	7.12294	5.67686	3.09448	6.64518	0	0	0	0	1.66089	0	0.0775066	0	0	0.27608	0.32111	0	0	0	12.0673	0	2.11659	2.66674
Clostridia	15.1548	17.1777	20.8534	38.518	20.869	27.6369	24.9619	16.4817	16.7737	15.0555	27.9424	17.0417	1.99078	23.6627	13.7982	2.19834	36.2273	24.2061	65.8229	78.7497	69.0898	93.8424	85.5156	73.9517	66.2071	78.1393	49.9841	70.1111	62.3788	58.6006	0	38.6259	45.3319	0.0379987	51.1974	51.0978
Coriobacteriia	2.01141	0.477273	1.23678	1.28761	1.11492	1.58497	3.46726	0.299145	4.82862	0.870318	0.984385	0.933306	0.442632	0.225635	0.250265	0.155455	1.1514	2.47702	0	0	0	0	0	0	0	0	0	0	0	0	0	0	0	0	0	0
Gammaproteobacteria	1.09365	1.5839	0.406288	0.494139	0.370066	0.584224	0.165627	0.545526	0.233788	0.210944	0.410274	0.291397	0.285246	0.637641	0.853625	0.666622	0.334574	0.277911	0.0989446	0.577454	0	0.0743462	0.0720169	0.23127	0.0211382	1.40892	0.860147	0.604746	0.301843	0.429708	0.186701	0.041483	0.490497	0.582647	0.774069	3.96645
Magnoliopsida	8.08746	11.0099	8.55068	2.19146	1.02166	3.36112	1.80428	4.48474	1.04289	2.54229	0.86184	8.95479	0.992141	4.19618	9.89773	0.160041	1.08927	0.230741	0	0	0	0	0	0	0	0	0	0	0	0	0	0	0	0	0	0
Mammalia	27.716	30.5875	29.6386	12.9117	27.9152	24.1979	19.2041	35.1409	30.1325	41.8084	21.4918	29.0862	77.3581	32.7281	33.3905	63.129	15.3972	27.7826	0	0	0	0	0	0	0	0	0	0	0	0	0	0	0	0	0	0
Verrucomicrobiae	0.234464	0.0589617	0.0433252	0.0502859	0.127924	0.0497006	0.0761445	0.0478006	0.0827975	0.038631	0.050651	0.0306914	0.0288442	0.0943468	0.0452979	0.0510419	0.0307667	0.869804	0.251484	0	0.182039	0	0	0.584261	1.14146	0	0	0.466706	0.510565	0	0	0	0	0	0	6.79888
Actinobacteria_unassigned	0	0	0	0	0	0	0	0	0	0	0	0	0	0	0	0	0	0	4.42365	1.08461	0	0.607889	0	1.82582	3.1308	0.0223639	3.88659	1.46585	0.921585	3.20036	0	0	0.373446	0	2.24964	2.00394
Firmicutes_unassigned	0	0	0	0	0	0	0	0	0	0	0	0	0	0	0	0	0	0	1.10488	1.26036	1.0983	0.887781	1.43134	1.88668	0.584823	0.827463	0.414145	3.75337	0.14771	2.04592	0	0	1.87281	0	6.58563	2.29391
Unassigned or Unknown	40.9932	34.7991	33.9877	39.3039	37.1683	37.6341	41.0172	37.1708	38.9171	32.3915	39.0401	34.0269	15.6656	32.7905	32.0392	27.6179	39.3033	35.2459	3.7063	7.47678	6.99636	2.33535	1.48985	2.25184	2.44498	3.11976	2.77158	4.39098	2.76154	5.45793	0.315956	0.54965	24.8314	0.177327	23.1495	20.8886
Other	0.768418	1.11146	0.826168	1.52695	2.86254	1.0882	1.45504	1.765	0.982249	1.89224	1.23824	1.94866	0.301842	0.773298	1.70621	0.14539	1.58337	0.997941	1.15023	0.30128	1.69903	0.0524797	0.0540127	0.681638	0.50027	0	0	1.22264	0.629375	0	0.129255	0	2.22953	0.0633312	1.1611	1.24793

### Sheet: 4_order
	H1_MS	H2_MS	H3_MS	H4_MS	H5_MS	H6_MS	H7_MS	H8_MS	UC1_MS	UC2_MS	UC4_MS	UC5_MS	UC6_MS	UC8_MS	UC9_MS	UC11_MS	UC15_MS	UC23F_MS	H1_16S	H2_16S	H3_16S	H4_16S	H5_16S	H6_16S	H7_16S	H8_16S	UC1_16S	UC2_16S	UC4_16S	UC5_16S	UC6_16S	UC8_16S	UC9_16S	UC11_16S	UC15_16S	UC23F_16S
Artiodactyla	2.99862	3.21084	1.4841	1.24181	0.644607	0.924243	0.812848	1.18383	1.70914	1.25359	1.518	0.973886	0.474497	1.36143	2.57375	1.22924	1.17193	0.87738	0	0	0	0	0	0	0	0	0	0	0	0	0	0	0	0	0	0
Bacillales	0.101832	0.123904	0.133389	0.327167	0.143932	0.225217	0.117532	0.161716	0.165983	0.109098	0.213269	0.147511	0.00448535	0.125379	0.175674	0.0337046	0.18616	0.113421	4.65864	4.06226	3.51942	0.756582	1.2648	3.86465	1.00759	2.39293	6.81746	5.62677	1.22022	1.48153	0.148403	0.466684	3.82922	0.0675533	5.9567	4.83637
Bacteroidales	1.31096	2.08557	2.67345	2.14348	6.24362	2.80995	4.69623	2.66616	3.74245	4.22746	5.85857	6.38561	2.48978	2.07327	7.07097	5.67581	3.0658	6.6094	0	0	0	0	1.66089	0	0.0775066	0	0	0.27608	0.32111	0	0	0	11.9001	0	1.89889	2.66674
Bifidobacteriales	1.72829	0.61456	1.00563	0.729311	0.52792	0.392567	1.92305	0.254003	0.0592835	0.589927	0.141567	0.62857	0.0724827	1.93841	0.335206	0.0668471	0.704684	0.705784	5.00907	0.612604	7.28155	0.830928	0.774182	0.377336	3.89412	0	0	4.5093	0.112388	3.11698	0.0813825	14.8094	2.15707	3.39033	2.0924	0.88546
Clostridiales	15.0586	17.1099	20.772	38.3167	20.7265	27.5391	24.8171	16.4351	16.6657	14.9678	27.7141	16.9701	1.82686	23.5907	13.7545	2.19235	36.1014	24.1178	65.8229	78.7497	69.0898	93.8424	85.5156	73.9517	66.2071	78.1393	49.9841	70.1111	62.3788	58.6006	0	38.6259	45.3319	0.0379987	51.1974	51.0978
Coriobacteriales	1.76786	0.431088	1.15748	1.16737	0.682095	1.43196	3.13804	0.186918	4.18436	0.758527	0.659052	0.834796	0.373089	0.184916	0.183218	0.0982213	1.04652	2.2675	0	0	0	0	0	0	0	0	0	0	0	0	0	0	0	0	0	0
Lactobacillales	0.292866	0.110886	0.195209	0.224762	1.31881	0.147419	0.6829	0.669577	1.67938	0.0967811	1.47579	0.273863	0.286911	0.473561	0.142295	0.0596951	0.470798	0.158988	6.57569	2.85714	7.46359	0.323625	5.91889	11.1618	20.2879	10.6191	27.5565	5.37698	28.3411	22.4987	99.1239	44.9883	4.37545	95.6555	1.48162	1.48612
Malvales	2.71505	0.701049	3.62513	1.59729	0.0654098	0.869784	0.279872	0.0871677	0.194385	0.0939219	0.309249	0.888674	0.000444444	2.90524	1.25949	0.00340237	0.327749	0.00567884	0	0	0	0	0	0	0	0	0	0	0	0	0	0	0	0	0	0
Poales	0.940672	4.22492	1.51444	0.203864	0.483	0.213205	0.617264	2.68476	0.399937	1.23827	0.288815	3.52162	0.927547	1.13143	4.80613	0.0817819	0.231392	0.128064	0	0	0	0	0	0	0	0	0	0	0	0	0	0	0	0	0	0
Primates	15.0029	18.7699	21.0789	6.95483	19.7926	15.1925	13.9851	24.16	17.1655	30.9899	14.4165	20.3606	56.4517	22.116	22.6241	48.4254	10.213	20.4871	0	0	0	0	0	0	0	0	0	0	0	0	0	0	0	0	0	0
Verrucomicrobiales	0.234464	0.0589617	0.0433252	0.0502859	0.127924	0.0497006	0.0761445	0.0478006	0.0827975	0.038631	0.050651	0.0306914	0.0288442	0.0943468	0.0452979	0.0510419	0.0307667	0.869804	0.251484	0	0.182039	0	0	0.584261	1.14146	0	0	0.466706	0.510565	0	0	0	0	0	0	6.79888
Actinobacteria_unassigned_2	0	0	0	0	0	0	0	0	0	0	0	0	0	0	0	0	0	0	4.42365	1.08461	0	0.607889	0	1.82582	3.1308	0.0223639	3.88659	1.46585	0.921585	3.20036	0	0	0.373446	0	2.24964	2.00394
Bacilli_unassigned	0	0	0	0	0	0	0	0	0	0	0	0	0	0	0	0	0	0	6.71999	2.87723	1.2318	0.288638	1.2783	2.79959	0.655283	2.92967	6.69003	1.7748	1.84638	1.56491	0	0.248898	1.96199	0	2.7939	1.61558
Firmicutes_unassigned	0	0	0	0	0	0	0	0	0	0	0	0	0	0	0	0	0	0	1.10488	1.26036	1.0983	0.887781	1.43134	1.88668	0.584823	0.827463	0.414145	3.75337	0.14771	2.04592	0	0	1.87281	0	6.58563	2.29391
Unassigned or Unknown	51.7598	49.4378	43.7298	44.5862	45.3832	46.1727	46.5864	49.1339	50.9245	43.3148	45.2665	46.58	36.3313	42.3729	43.6471	41.2144	44.1545	41.8267	3.7063	7.47678	6.99636	2.33535	1.48985	2.25184	2.44498	3.11976	2.77158	4.39098	2.76154	5.45793	0.315956	0.54965	24.8314	0.177327	23.1495	20.8886
Other	6.08804	3.12059	2.58706	2.45687	3.86044	4.03168	2.26748	2.32901	3.02664	2.32134	2.08786	2.40416	0.732089	1.63246	3.38234	0.868142	2.29531	1.83231	1.72741	1.01933	3.13714	0.126826	0.666157	1.29633	0.568382	1.94938	1.87958	2.24808	1.43857	2.03309	0.330317	0.311123	3.36659	0.671311	2.59434	5.42668

### Sheet: 5_family
	H1_MS	H2_MS	H3_MS	H4_MS	H5_MS	H6_MS	H7_MS	H8_MS	UC1_MS	UC2_MS	UC4_MS	UC5_MS	UC6_MS	UC8_MS	UC9_MS	UC11_MS	UC15_MS	UC23F_MS	H1_16S	H2_16S	H3_16S	H4_16S	H5_16S	H6_16S	H7_16S	H8_16S	UC1_16S	UC2_16S	UC4_16S	UC5_16S	UC6_16S	UC8_16S	UC9_16S	UC11_16S	UC15_16S	UC23F_16S
Bacillaceae	0.00543137	0.0431076	0.0477082	0.0166886	0.0281143	0.030485	0.0141728	0.00541934	0.0254668	0.0384526	0.0362057	0.054659	0.00238071	0.0186309	0.108619	0.019974	0.0565588	0.0121215	1.00594	1.38589	0.503641	0.100586	0.270063	0.955511	0.140921	0.417459	1.14686	0.670479	0.353221	0.679836	0	0.466684	0.362299	0	0.592646	1.28935
Bacteroidaceae	0.701787	1.04156	1.00844	1.42157	2.73903	1.92762	2.38063	1.85378	2.98152	3.10919	2.62526	1.4881	0.421407	1.07602	4.48446	0.649709	0.759455	5.5816	0	0	0	0	0.571634	0	0.0164408	0	0	0.27608	0	0	0	0	3.90725	0	0	2.55282
Bifidobacteriaceae	1.72829	0.61456	1.00563	0.729311	0.52792	0.392567	1.92305	0.254003	0.0592835	0.589927	0.141567	0.62857	0.0724827	1.93841	0.335206	0.0668471	0.704684	0.705784	5.00907	0.612604	7.28155	0.830928	0.774182	0.377336	3.89412	0	0	4.5093	0.112388	3.11698	0.0813825	14.8094	2.15707	3.39033	2.0924	0.88546
Clostridiaceae	1.91569	0.960217	1.78406	0.493321	0.50369	0.72055	0.376979	0.322869	0.698318	0.223323	0.950692	0.225797	0.0524979	1.60225	0.419165	0.22805	0.713513	0.280472	0	0	0	0	0	0	0	0	0	0	0	0	0	0	0	0	0	0
Coriobacteriaceae	1.39617	0.336709	0.676999	0.542283	0.213324	1.11762	2.52053	0.176908	3.47863	0.629919	0.528268	0.656815	0.36723	0.142569	0.168791	0.0904872	0.83937	1.67917	0	0	0	0	0	0	0	0	0	0	0	0	0	0	0	0	0	0
Enterococcaceae	0.000429054	0.0011547	0.000609391	0.000639519	0.00224911	0.0147111	0.0465407	0.00491518	0.103907	0.0290994	0.00165895	0.028495	0.0844017	0.0842717	0.0483767	0.0192504	0.0631513	0.00693176	0	0.341451	0.212379	0	0	0.912909	0.288888	0.268366	0	0.0985999	0	0.0833761	23.5626	0	0.0557383	0.0675533	0	0
Hominidae	7.34252	9.36133	11.3168	3.42704	9.31464	8.15547	6.89684	13.6591	8.12373	11.1332	6.29618	9.26362	11.1535	10.4094	11.5477	24.2694	5.34174	4.98659	0	0	0	0	0	0	0	0	0	0	0	0	0	0	0	0	0	0
Lachnospiraceae	1.45392	3.23024	1.84827	3.53652	1.88257	3.6751	2.82699	1.43306	1.28017	1.36448	2.81785	1.33179	0.418598	6.19379	2.17597	0.165447	1.96246	1.25156	48.4004	66.6231	61.1833	90.7592	78.4579	55.7665	52.6434	73.4392	45.5241	60.3431	58.2397	50.9941	0	37.8481	37.9466	0	44.394	46.4219
Lactobacillaceae	0.0401995	0.01146	0.0338491	0.0355646	0.0538069	0.0153618	0.0335475	0.0614547	0.109759	0.00824956	0.0630703	0.0205318	0.00618541	0.00396096	0.0022416	0.0116245	0.0338301	0.0311899	0	0	0.285194	0	0.0900212	0.541659	0.291237	0.216184	0	0.933412	0	0	0.0765953	2.03267	0	95.0053	0	0
Malvaceae	2.71505	0.701049	3.62513	1.59729	0.0654098	0.869784	0.279872	0.0871677	0.194385	0.0939219	0.309249	0.888674	0.000444444	2.90524	1.25949	0.00340237	0.327749	0.00567884	0	0	0	0	0	0	0	0	0	0	0	0	0	0	0	0	0	0
Peptostreptococcaceae	0.643226	0.292861	0.0655013	0.0276435	0.101177	0.525172	0.10377	0.0871772	0.605722	0.0366527	0.0711704	0.144405	0.0142036	0.0291938	0.0771847	0.0234886	0.043744	0.0865303	10.0759	8.26011	1.10437	0	0.985732	11.9043	2.79259	1.54683	3.79102	1.07145	0.516987	4.62417	0	0.466684	2.60855	0	1.77794	0.963132
Poaceae	0.940672	4.20898	1.51437	0.203594	0.455687	0.21311	0.468632	2.68476	0.393573	1.23731	0.288211	3.52145	0.927477	1.13143	4.80608	0.0816484	0.231392	0.127946	0	0	0	0	0	0	0	0	0	0	0	0	0	0	0	0	0	0
Prevotellaceae	0.103039	0.64069	1.24675	0.132771	0.206914	0.20471	1.56315	0.366955	0.0669864	0.0341351	1.48943	3.74689	0.023202	0.0903603	0.359485	0.0312506	0.156411	0.136335	0	0	0	0	0	0	0.0493224	0	0	0	0	0	0	0	0	0	0	0
Ruminococcaceae	1.80723	4.53634	6.09564	3.57523	1.90908	7.93688	4.03087	3.88555	2.20797	3.40434	4.69526	3.58725	0.439652	2.67408	2.26942	0.290316	8.77347	5.55731	0.160785	0.527241	1.55947	0.782822	0	0	0.598915	0	0	0.821666	0.446343	0.474602	0	0.290381	0.8305	0	1.30624	0.30551
Streptococcaceae	0.221804	0.0897029	0.143274	0.132639	1.13156	0.0999642	0.531982	0.559289	1.30061	0.0532938	1.26307	0.208	0.161878	0.324401	0.0786929	0.0265395	0.345461	0.104631	5.61511	1.89305	6.44417	0	5.82887	3.76118	19.7078	9.06855	26.3778	4.34497	28.2416	7.40764	75.4847	42.9557	4.0243	0.582647	1.24577	1.35667
Suidae	2.65445	3.17806	1.40504	1.20813	0.613005	0.838373	0.56525	0.913974	0.90908	0.838824	0.598595	0.885828	0.423249	1.29036	2.32311	1.22048	1.01209	0.816036	0	0	0	0	0	0	0	0	0	0	0	0	0	0	0	0	0	0
Actinobacteria_unassigned_2	0	0	0	0	0	0	0	0	0	0	0	0	0	0	0	0	0	0	4.42365	1.08461	0	0.607889	0	1.82582	3.1308	0.0223639	3.88659	1.46585	0.921585	3.20036	0	0	0.373446	0	2.24964	2.00394
Bacillales_unassigned	0	0	0	0	0	0	0	0	0	0	0	0	0	0	0	0	0	0	3.32701	2.57093	2.70631	0.397971	0.859702	2.12403	0.826737	1.96057	5.19274	3.16834	0.594053	0.654182	0	0	3.04888	0	4.17876	2.11785
Lactobacillales_unassigned	0	0	0	0	0	0	0	0	0	0	0	0	0	0	0	0	0	0	0.960587	0.622646	0.521845	0.323625	0	5.94608	0	1.06601	1.17872	0	0.099544	15.0077	0	0	0.295413	0	0.235849	0.129453
Bacilli_unassigned	0	0	0	0	0	0	0	0	0	0	0	0	0	0	0	0	0	0	6.71999	2.87723	1.2318	0.288638	1.2783	2.79959	0.655283	2.92967	6.69003	1.7748	1.84638	1.56491	0	0.248898	1.96199	0	2.7939	1.61558
Clostridiales_unassigned	0	0	0	0	0	0	0	0	0	0	0	0	0	0	0	0	0	0	7.18585	3.33919	5.24272	2.30036	6.07193	6.28081	10.1722	3.10858	0.669003	7.87484	3.17578	2.5077	0	0	3.94627	0	3.71916	3.40721
Firmicutes_unassigned	0	0	0	0	0	0	0	0	0	0	0	0	0	0	0	0	0	0	1.10488	1.26036	1.0983	0.887781	1.43134	1.88668	0.584823	0.827463	0.414145	3.75337	0.14771	2.04592	0	0	1.87281	0	6.58563	2.29391
Unassigned or Unknown	69.3662	67.2512	65.1358	78.3634	74.8526	68.6239	72.3109	70.763	73.26	73.871	74.4338	69.8093	83.2304	67.3053	65.0512	66.9039	74.2037	75.7174	3.7063	7.47678	6.99636	2.33535	1.48985	2.25184	2.44498	3.11976	2.77158	4.39098	2.76154	5.45793	0.315956	0.54965	24.8314	0.177327	23.1495	20.8886
Other	6.96394	3.50076	3.04612	4.55633	5.3992	4.63862	3.12631	2.88065	4.20093	3.30472	3.3905	3.50981	2.20082	2.78032	4.48488	5.89821	4.43124	2.91268	2.30458	1.12478	3.62864	0.384851	1.89044	2.66569	1.76151	2.00902	2.35744	4.50273	2.54319	2.18061	0.478721	0.331864	11.7775	0.776863	5.67852	13.7686

### Sheet: 6_genus
	H1_MS	H2_MS	H3_MS	H4_MS	H5_MS	H6_MS	H7_MS	H8_MS	UC1_MS	UC2_MS	UC4_MS	UC5_MS	UC6_MS	UC8_MS	UC9_MS	UC11_MS	UC15_MS	UC23F_MS	H1_16S	H2_16S	H3_16S	H4_16S	H5_16S	H6_16S	H7_16S	H8_16S	UC1_16S	UC2_16S	UC4_16S	UC5_16S	UC6_16S	UC8_16S	UC9_16S	UC11_16S	UC15_16S	UC23F_16S
Agathobacter	0	2.18995e-05	2.70062e-05	0	0.000327802	3.21944e-05	0.000100401	0.000733237	5.55291e-05	2.89284e-05	8.28749e-05	5.7563e-05	0	1.86697e-05	1.25432e-05	3.22815e-05	1.50416e-05	1.49171e-05	1.3811	1.88802	2.59709	1.13269	2.5341	3.18301	1.44914	0.238548	0	0.27608	0.195877	0.333504	0	0	1.28198	0	6.39816	1.48094
Bacillus	0.00347737	0.00680657	0.0280843	0.00754934	0.0249138	0.0297311	0.00802582	0.00250746	0.00228883	0.000186798	0.00515381	0.00984939	4.22598e-05	0.0156253	0.00613925	0.0197972	0.0563254	0.0112695	1.00594	0.818479	0.503641	0.100586	0	0.955511	0.140921	0.219911	1.14686	0.670479	0.353221	0.679836	0	0.466684	0	0	0	1.12365
Bacteroides	0.698852	1.02737	1.0003	1.3997	2.68875	1.90375	2.31023	1.78749	2.92158	3.00156	2.53374	1.42216	0.410952	1.02552	4.28787	0.64915	0.72305	5.55186	0	0	0	0	0.571634	0	0.0164408	0	0	0.27608	0	0	0	0	3.90725	0	0	2.55282
Bifidobacterium	1.39746	0.537306	0.845075	0.652811	0.460708	0.349673	1.55282	0.249796	0.0539198	0.496332	0.117984	0.561145	0.0695346	1.73039	0.283363	0.0615365	0.627673	0.614459	5.00907	0.612604	7.28155	0.830928	0.774182	0.377336	3.89412	0	0	4.5093	0.112388	3.11698	0.0813825	14.8094	2.15707	3.39033	2.0924	0.88546
Clostridium	1.82032	0.878984	1.72648	0.456669	0.464124	0.686379	0.319757	0.306962	0.652487	0.213909	0.716693	0.175013	0.047869	1.56849	0.406651	0.222108	0.668971	0.268217	0	0	0	0	0	0	0	0	0	0	0	0	0	0	0	0	0	0
Collinsella	1.29955	0.287148	0.373246	0.425888	0.182998	0.984377	2.32707	0.147571	3.18583	0.587092	0.500679	0.636485	0.171413	0.106716	0.149276	0.0847413	0.759093	1.549	0	0	0	0	0	0	0	0	0	0	0	0	0	0	0	0	0	0
Enterococcus	0.000293038	0.00104948	0.000473657	0.000542049	0.00203238	0.000401525	0.0122298	0.00473743	0.00376214	0.00023965	0.000973558	0.00122578	0.0441247	0.0363196	0.0152955	0.0189735	0.00310578	0.0068951	0	0.341451	0.212379	0	0	0.912909	0.288888	0.268366	0	0.0985999	0	0.0833761	23.5626	0	0.0557383	0.0675533	0	0
Faecalibacterium	0.907141	2.54856	3.76302	1.38159	0.271249	3.59585	1.92002	1.71445	1.3202	0.829484	2.37158	2.19584	0.12945	0.98102	1.78516	0.125385	6.0405	4.2395	0	0	0	0	0	0	0	0	0	0	0	0	0	0	0	0	0	0
Homo	2.04635	4.53171	6.11749	1.49942	4.30654	3.24572	3.26725	4.66863	2.42026	4.33025	2.26022	3.17677	5.9383	4.712	4.26048	1.92473	2.64406	0.975978	0	0	0	0	0	0	0	0	0	0	0	0	0	0	0	0	0	0
Oryza	0.134719	3.97719	0.919592	0.069576	0.412478	0.0206036	0.193953	1.94659	0.0137961	0.868429	0.0259909	3.27495	0.0438001	0.00739536	3.11094	0.0744355	0.126977	0.0156415	0	0	0	0	0	0	0	0	0	0	0	0	0	0	0	0	0	0
Pediococcus	0.00131205	9.33153e-05	0.000328803	0.000459296	0.000146255	0.000151951	0.00185731	0.000108152	0	8.38271e-05	0.00112543	0.000804957	0.000132993	5.01509e-05	5.59782e-05	0.00425413	0.000143929	0.00286746	0	0	0	0	0.0360085	0.133893	0.0563685	0	0	0.611319	0	0	0	0.191859	0	94.8364	0	0
Prevotella	0.102816	0.64069	1.24029	0.130887	0.206685	0.196094	1.55578	0.366846	0.0658755	0.032201	1.4751	3.74009	0.0228205	0.0901229	0.359055	0.0306458	0.155782	0.119103	0	0	0	0	0	0	0	0	0	0	0	0	0	0	0	0	0	0
Roseburia	0.603783	1.57908	0.288154	0.174308	0.158123	2.08313	1.05524	0.362842	0.0539698	0.7309	0.379694	0.594743	0.217346	4.86552	1.47229	0.029995	0.182583	0.101373	0.527704	0	0.552184	0.0612263	0.12603	0.316475	0.526106	0.0931828	0	0.696772	0.17661	0.250128	0	0	0.18951	0	0	0.455675
Ruminococcus	0.440009	1.2882	1.29835	1.52934	0.458837	3.93257	0.940453	1.62745	0.470131	1.1797	0.916248	0.578649	0.270436	1.36833	0.162111	0.10603	0.435637	0.304105	0	0	0	0	0	0	0	0	0	0	0	0	0	0	0	0	0	0
Streptococcus	0.213259	0.0880485	0.141512	0.131662	1.09767	0.0918408	0.5051	0.548028	1.25213	0.0495034	1.22842	0.190746	0.154609	0.308434	0.0770448	0.0208732	0.343488	0.102777	5.02556	1.89305	6.35316	0	5.82887	3.66989	19.325	9.06855	26.3778	4.12148	28.2416	6.71498	75.4847	42.9557	4.0243	0.582647	0.949444	1.35667
Sus	2.65445	3.17806	1.40504	1.20813	0.613005	0.838373	0.56525	0.913974	0.90908	0.838824	0.598595	0.885828	0.423249	1.29036	2.32311	1.22048	1.01209	0.816036	0	0	0	0	0	0	0	0	0	0	0	0	0	0	0	0	0	0
Theobroma	2.21605	0.602067	3.15282	1.43475	0.0605765	0.784685	0.255606	0.0778396	0.16947	0.0834895	0.270486	0.751934	0.000385455	2.77434	1.17758	0.00250266	0.289439	0.00550108	0	0	0	0	0	0	0	0	0	0	0	0	0	0	0	0	0	0
Actinobacteria_unassigned2	0	0	0	0	0	0	0	0	0	0	0	0	0	0	0	0	0	0	4.42365	1.08461	0	0.607889	0	1.82582	3.1308	0.0223639	3.88659	1.46585	0.921585	3.20036	0	0	0.373446	0	2.24964	2.00394
Bacillales_unassigned	0	0	0	0	0	0	0	0	0	0	0	0	0	0	0	0	0	0	3.32701	2.57093	2.70631	0.397971	0.859702	2.12403	0.826737	1.96057	5.19274	3.16834	0.594053	0.654182	0	0	3.04888	0	4.17876	2.11785
Lactobacillales_unassigned	0	0	0	0	0	0	0	0	0	0	0	0	0	0	0	0	0	0	0.960587	0.622646	0.521845	0.323625	0	5.94608	0	1.06601	1.17872	0	0.099544	15.0077	0	0	0.295413	0	0.235849	0.129453
Bacilli_unassigned	0	0	0	0	0	0	0	0	0	0	0	0	0	0	0	0	0	0	6.71999	2.87723	1.2318	0.288638	1.2783	2.79959	0.655283	2.92967	6.69003	1.7748	1.84638	1.56491	0	0.248898	1.96199	0	2.7939	1.61558
Lachnospiraceae_unassigned1	0	0	0	0	0	0	0	0	0	0	0	0	0	0	0	0	0	0	45.061	64.0823	57.6699	87.9253	74.7716	51.5732	49.6512	72.6937	44.409	58.0622	57.7837	49.9359	0	37.8481	34.1285	0	34.7666	44.273
Lachnospiraceae_unassigned2	0	0	0	0	0	0	0	0	0	0	0	0	0	0	0	0	0	0	1.43057	0.652774	0.364078	1.63999	1.02624	0.69381	1.01698	0.413731	1.115	1.30809	0.0834885	0.474602	0	0	2.34658	0	3.22932	0.212303
Clostridioides	0	0	0	0	0	0	0	0	0	0	0	0	0	0	0	0	0	0	10.0759	8.26011	1.10437	0	0.985732	11.9043	2.79259	1.54683	3.79102	1.07145	0.516987	4.62417	0	0.466684	2.60855	0	1.77794	0.963132
Ruminococcaceae_unassigned	0	0	0	0	0	0	0	0	0	0	0	0	0	0	0	0	0	0	0.160785	0.527241	1.55947	0.782822	0	0	0.598915	0	0	0.821666	0.446343	0.474602	0	0.290381	0.8305	0	1.30624	0.30551
Clostridiales_unassigned	0	0	0	0	0	0	0	0	0	0	0	0	0	0	0	0	0	0	7.18585	3.33919	5.24272	2.30036	6.07193	6.28081	10.1722	3.10858	0.669003	7.87484	3.17578	2.5077	0	0	3.94627	0	3.71916	3.40721
Firmicutes_unassigned	0	0	0	0	0	0	0	0	0	0	0	0	0	0	0	0	0	0	1.10488	1.26036	1.0983	0.887781	1.43134	1.88668	0.584823	0.827463	0.414145	3.75337	0.14771	2.04592	0	0	1.87281	0	6.58563	2.29391
Luteolibacter	0	0	0	0	0	0	0	0	0	0	0	0	0	0	0	0	0	0	0.251484	0	0.182039	0	0	0.584261	1.14146	0	0	0.466706	0.510565	0	0	0	0	0	0	6.79888
Unassigned or Unknown	77.4604	74.5017	74.2555	84.1654	82.0966	75.1022	79.1195	81.5636	81.9342	83.5337	81.8041	77.6455	88.9829	74.5257	74.0775	89.492	80.9017	81.442	3.7063	7.47678	6.99636	2.33535	1.48985	2.25184	2.44498	3.11976	2.77158	4.39098	2.76154	5.45793	0.315956	0.54965	24.8314	0.177327	23.1495	20.8886
Other	7.99981	4.3259	3.44421	5.33129	6.49428	6.15439	4.08974	3.70985	4.57099	3.22405	4.79314	4.15823	3.07268	4.59366	6.04608	5.91235	5.02941	3.87336	2.64265	1.69219	3.82282	0.384851	2.21452	2.58049	1.28708	2.42275	2.35744	4.58161	2.03262	2.87327	0.555316	2.17267	12.1398	0.945746	6.56749	7.13546

### Sheet: 7_species
	H1_MS	H2_MS	H3_MS	H4_MS	H5_MS	H6_MS	H7_MS	H8_MS	UC1_MS	UC2_MS	UC4_MS	UC5_MS	UC6_MS	UC8_MS	UC9_MS	UC11_MS	UC15_MS	UC23F_MS	H1_16S	H2_16S	H3_16S	H4_16S	H5_16S	H6_16S	H7_16S	H8_16S	UC1_16S	UC2_16S	UC4_16S	UC5_16S	UC6_16S	UC8_16S	UC9_16S	UC11_16S	UC15_16S	UC23F_16S
Barnesiella intestinihominis	0.000986528	0.00023053	0.0415565	0.000450987	0.000231993	0.0032497	0.000419503	0.00066358	0.000162877	0.000432824	0.000278969	0.208925	1.33283	0.539279	9.43527e-05	4.05872	0.000765316	0	0	0	0	0	0	0	0	0	0	0	0	0	0	0	0	0	0	0
Bifidobacterium animalis	0.0521305	0.000781124	0.0017829	0.00230168	0.000197862	0.00433616	0.00328313	0.209911	0.00216413	0.00124546	0.000459205	0.0021401	5.33372e-05	0.000498567	0.000175977	0.000134458	0.000592019	0.000358999	5.00907	0.612604	7.28155	0.830928	0.774182	0.377336	3.89412	0	0	4.5093	0.112388	3.11698	0.0813825	14.8094	2.15707	3.39033	2.0924	0.88546
Collinsella aerofaciens	1.09063	0.209744	0.336763	0.341243	0.145596	0.845188	1.91325	0.0942291	2.64105	0.49386	0.432283	0.55829	0.128026	0.0817907	0.0667388	0.0764856	0.613001	1.26725	0	0	0	0	0	0	0	0	0	0	0	0	0	0	0	0	0	0
Faecalibacterium prausnitzii	0.840506	2.31052	3.3688	1.36528	0.266009	3.58541	1.88553	1.54063	1.30483	0.398807	2.35247	2.17304	0.128524	0.964838	1.69776	0.124387	5.85719	4.1338	0	0	0	0	0	0	0	0	0	0	0	0	0	0	0	0	0	0
Homo sapiens	2.04635	4.53171	6.11749	1.49942	4.30654	3.24572	3.26725	4.66863	2.42026	4.33025	2.26022	3.17677	5.9383	4.712	4.26048	1.92473	2.64406	0.975978	0	0	0	0	0	0	0	0	0	0	0	0	0	0	0	0	0	0
Prevotella copri	0.0496619	0.616321	1.06816	0.0827822	0.0952875	0.0787164	0.556441	0.355039	0.047499	0.0203721	0.655053	3.26056	0.0138107	0.0570152	0.347857	0.0077655	0.105626	0.0542571	0	0	0	0	0	0	0	0	0	0	0	0	0	0	0	0	0	0
Roseburia faecis	0.477869	1.33167	0.225294	0.117218	0.116326	1.61833	0.839941	0.29388	0.0351321	0.561413	0.340383	0.506338	0.174051	4.78856	1.34643	0.028658	0.114867	0.0798712	0	0	0	0	0	0	0	0	0	0	0	0	0	0	0	0	0	0
Ruminococcaceae bacterium	0.289508	0.368535	0.424408	0.246858	1.03289	0.102586	0.356928	0.0893012	0.0689952	0.663764	0.852839	0.390222	0.0161452	0.173565	0.0578625	0.0246009	0.79357	0.140843	0	0	0	0	0	0	0	0	0	0	0	0	0	0	0	0	0	0
Ruminococcus bromii	0.0716829	0.646758	0.420886	0.0792095	0.0697882	2.35075	0.0833866	0.937539	0.0279989	0.976314	0.0592121	0.077991	0.0159371	0.0457712	0.0462182	0.0909146	0.0840549	0.110819	0	0	0	0	0	0	0	0	0	0	0	0	0	0	0	0	0	0
Sus scrofa	2.65445	3.17806	1.40504	1.20813	0.613005	0.838373	0.56525	0.913974	0.90908	0.838824	0.598595	0.885828	0.423249	1.29036	2.32311	1.22048	1.01209	0.816036	0	0	0	0	0	0	0	0	0	0	0	0	0	0	0	0	0	0
Theobroma cacao	1.44643	0.313583	2.00588	0.877648	0.0413851	0.407223	0.150513	0.043956	0.0992925	0.0477414	0.188153	0.510938	0.00026229	1.6204	0.920738	0.000593141	0.178624	0.000917739	0	0	0	0	0	0	0	0	0	0	0	0	0	0	0	0	0	0
Actinomarinales_unassigned	0	0	0	0	0	0	0	0	0	0	0	0	0	0	0	0	0	0	1.15023	0.30128	1.0983	0.0524797	0.0540127	0.63295	0.50027	0	0	0.762506	0.610109	0	0	0	1.661	0	0.828495	0.321044
Micrococcaceae_unassigned1	0	0	0	0	0	0	0	0	0	0	0	0	0	0	0	0	0	0	0.263852	0	0.976942	0	0.540127	0.286045	0	0.514369	1.01943	0.23664	0.420654	0.230888	0	0.238527	0.462628	0	0.356797	0.212303
Actinobacteria_unassigned2	0	0	0	0	0	0	0	0	0	0	0	0	0	0	0	0	0	0	4.42365	1.08461	0	0.607889	0	1.82582	3.1308	0.0223639	3.88659	1.46585	0.921585	3.20036	0	0	0.373446	0	2.24964	2.00394
Bacteroides_unassigned	0	0	0	0	0	0	0	0	0	0	0	0	0	0	0	0	0	0	0	0	0	0	0.571634	0	0.0164408	0	0	0.27608	0	0	0	0	3.90725	0	0	2.55282
Bacillus_unassigned1	0	0	0	0	0	0	0	0	0	0	0	0	0	0	0	0	0	0	1.00594	0.818479	0.503641	0.100586	0	0.955511	0.140921	0.219911	1.14686	0.565306	0.353221	0.679836	0	0.466684	0	0	0	0.357291
Bacillales_unassigned	0	0	0	0	0	0	0	0	0	0	0	0	0	0	0	0	0	0	3.32701	2.57093	2.70631	0.397971	0.859702	2.12403	0.826737	1.96057	5.19274	3.16834	0.594053	0.654182	0	0	3.04888	0	4.17876	2.11785
Enterococcus faecalis	0	0	0	0	0	0	0	0	0	0	0	0	0	0	0	0	0	0	0	0.341451	0.212379	0	0	0.912909	0.288888	0.268366	0	0	0	0.0833761	23.5626	0	0	0.0675533	0	0
Pediococcus damnosus	0	0	0	0	0	0	0	0	0	0	0	0	0	0	0	0	0	0	0	0	0	0	0.0360085	0.133893	0.0563685	0	0	0.611319	0	0	0	0.191859	0	94.8364	0	0
Streptococcus thermophilus TH1435	0	0	0	0	0	0	0	0	0	0	0	0	0	0	0	0	0	0	4.94723	1.8127	6.08617	0	5.61282	3.66989	19.1066	8.93436	26.0593	3.68764	28.1774	6.38789	75.4847	42.9401	3.21052	0.464429	0.949444	1.35667
Lactobacillales_unassigned	0	0	0	0	0	0	0	0	0	0	0	0	0	0	0	0	0	0	0.960587	0.622646	0.521845	0.323625	0	5.94608	0	1.06601	1.17872	0	0.099544	15.0077	0	0	0.295413	0	0.235849	0.129453
Bacilli_unassigned	0	0	0	0	0	0	0	0	0	0	0	0	0	0	0	0	0	0	6.71999	2.87723	1.2318	0.288638	1.2783	2.79959	0.655283	2.92967	6.69003	1.7748	1.84638	1.56491	0	0.248898	1.96199	0	2.7939	1.61558
Agathobacter_unassigned	0	0	0	0	0	0	0	0	0	0	0	0	0	0	0	0	0	0	1.3811	1.88802	2.59709	1.13269	2.5341	3.18301	1.44914	0.238548	0	0.27608	0.195877	0.333504	0	0	1.28198	0	6.39816	1.48094
Lachnospiraceae_unassigned1	0	0	0	0	0	0	0	0	0	0	0	0	0	0	0	0	0	0	45.061	64.0823	57.6699	87.9253	74.7716	51.5732	49.6512	72.6937	44.409	58.0622	57.7837	49.9359	0	37.8481	34.1285	0	34.7666	44.273
Lachnospiraceae_unassigned2	0	0	0	0	0	0	0	0	0	0	0	0	0	0	0	0	0	0	1.43057	0.652774	0.364078	1.63999	1.02624	0.69381	1.01698	0.413731	1.115	1.30809	0.0834885	0.474602	0	0	2.34658	0	3.22932	0.212303
Clostridioides difficile	0	0	0	0	0	0	0	0	0	0	0	0	0	0	0	0	0	0	10.0759	8.26011	1.10437	0	0.985732	11.9043	2.79259	1.54683	3.79102	1.07145	0.516987	4.62417	0	0.466684	2.60855	0	1.77794	0.963132
Ruminococcaceae_unassigned	0	0	0	0	0	0	0	0	0	0	0	0	0	0	0	0	0	0	0.160785	0.527241	1.55947	0.782822	0	0	0.598915	0	0	0.821666	0.446343	0.474602	0	0.290381	0.8305	0	1.30624	0.30551
Clostridiales_unassigned	0	0	0	0	0	0	0	0	0	0	0	0	0	0	0	0	0	0	7.18585	3.33919	5.24272	2.30036	6.07193	6.28081	10.1722	3.10858	0.669003	7.87484	3.17578	2.5077	0	0	3.94627	0	3.71916	3.40721
Firmicutes_unassigned	0	0	0	0	0	0	0	0	0	0	0	0	0	0	0	0	0	0	1.10488	1.26036	1.0983	0.887781	1.43134	1.88668	0.584823	0.827463	0.414145	3.75337	0.14771	2.04592	0	0	1.87281	0	6.58563	2.29391
Escherichia-Shigella_unassigned	0	0	0	0	0	0	0	0	0	0	0	0	0	0	0	0	0	0	0	0.241024	0	0	0	0.0912909	0	0	0.860147	0.525866	0.157344	0.0641355	0	0	0	0	0	3.32954
Luteolibacter_unassigned	0	0	0	0	0	0	0	0	0	0	0	0	0	0	0	0	0	0	0.251484	0	0.182039	0	0	0.584261	1.14146	0	0	0.466706	0.510565	0	0	0	0	0	0	6.79888
Unassigned or Unknown	84.7654	82.4548	81.6239	90.3326	87.9941	81.9207	85.1827	87.5371	87.8284	87.6561	86.4906	83.7766	90.459	81.6988	82.6117	90.9273	84.5602	88.5655	3.7063	7.47678	6.99636	2.33535	1.48985	2.25184	2.44498	3.11976	2.77158	4.39098	2.76154	5.45793	0.315956	0.54965	24.8314	0.177327	23.1495	20.8886
Other	6.21441	4.0373	2.96008	3.84684	5.3186	4.99939	5.19509	3.31519	4.6151	4.01087	5.76945	4.47236	1.36986	4.02708	6.32087	1.51525	4.03538	3.85441	1.8346	1.23023	2.56675	0.393597	1.96246	1.88668	1.53134	2.13575	0.796432	4.39098	1.08535	3.15546	0.555316	1.9497	11.0752	1.06396	5.3822	4.49461
